# PLANT UNCOUPLING MITOCHONDRIAL PROTEIN 2 localizes to the Golgi

**DOI:** 10.1101/2023.05.06.539686

**Authors:** Philippe Fuchs, Elisenda Feixes-Prats, Paulo Arruda, Elias Feitosa-Araújo, Alisdair R. Fernie, Christopher Grefen, Sophie Lichtenauer, Nicole Linka, Ivan de Godoy Maia, Andreas J. Meyer, Sören Schilasky, Lee J. Sweetlove, Stefanie Wege, Andreas P. Weber, A. Harvey Millar, Olivier Keech, Igor Florez Sarasa, Pedro Barreto, Markus Schwarzländer

**Affiliations:** Institute of Plant Biology and Biotechnology (IBBP), Universität Münster, Schlossplatz 8, D-48143 Münster, Germany; Institute of Crop Science and Resource Conservation (INRES), Rheinische Friedrich-Wilhelms-Universität Bonn, Friedrich-Ebert-Allee 144, D-53113 Bonn, Germany; Centre for Research in Agricultural Genomics (CRAG), Campus UAB Bellaterra, 08193 Barcelona, Spain; Genomics for Climate Change Research Center, Universidade Estadual de Campinas, 13083-875 Campinas, Brazil; Department of Molecular Physiology, Max Planck Institute of Molecular Plant Physiology, D-14476 Postdam-Golm, Germany; Institute of Molecular and Cellular Botany, Ruhr-Universität Bochum, Universitätsstrasse 150, D-44780 Bochum, Germany; Institute of Plant Biochemistry, Cluster of Excellence on Plant Science (CEPLAS), Heinrich-Heine University Düsseldorf, D-40225 Düsseldorf, Germany; Institute of Biosciences, São Paulo State University (UNESP), 18618-970 Botucatu, Brazil; Department of Biology, South Parks Road, University of Oxford, OX1 3RB Oxford, United Kingdom; ARC Centre of Excellence in Plant Energy Biology, School of Molecular Sciences, The University of Western Australia, 6009 Perth, Australia; Department of Plant Physiology, Umeå Plant Science Centre, Umeå University, S-90187 Umea, Sweden; Institut de Recerca I Tecnología Agroalimentàries (IRTA), Edifici CRAG, Barcelona, Spain

## Abstract

Mitochondria act as cellular hubs of energy transformation and metabolite conversion in most eukaryotes. Plant mitochondrial electron transport chains are particularly flexible, featuring alternative components, such as ALTERNATIVE NAD(P)H DEHYDROGENASES and ALTERNATIVE OXIDASES (AOXs), that can bypass proton translocation steps. PLANT UNCOUPLING MITOCHONDRIAL PROTEINS (named PUMPs or plant UCPs) have been identified in plants as homologues of mammalian Uncoupling Proteins (UCPs), and their biochemical and physiological roles have been investigated in the context of mitochondrial energy metabolism. To dissect UCP function in Arabidopsis, the two most conserved (UCP1 and UCP2) have been targeted in recent work by combining mutant lines to circumvent potential functional redundancy *in vivo*. Such approaches rely on the assumption that both proteins reside in the inner mitochondrial membrane as a prerequisite for functional redundancy. Yet, contradicting results have been reported on UCP2 localization in plants. Here we provide evidence that, conversely to UCP1, which is an abundant inner mitochondrial membrane protein, UCP2 localizes to the Golgi rather than to mitochondria. Based on multiple lines of new and prior evidence, we summarize the consensus view that we have reached and provide an example of how open, critical exchange within the research community is able to constructively address ambiguities. Our observations and considerations provide direction to the ongoing discussion about the functions of UCP proteins. They further offer new perspectives for the study of Golgi membrane transport and subcellular targeting principles of membrane proteins. Since 20 to 30 % of genes in plant genomes are predicted to encode transmembrane proteins and the function of most of those proteins has not been experimentally investigated, we highlight the importance of using independent evidence for localization as a prerequisite for understanding physiological function of membrane proteins.
