## Supplementary material for "PLANT UNCOUPLING MITOCHONDRIAL PROTEIN 2 localizes to the Golgi": Table S2

### Sheet: Planilha1
Supplementary Table S2A. List of oligonucleotides used to clone Arabidopsis and Tomato genes
Tair ID	Species	Gene Symbol	Sequence	Purpose
AT3G22370	Arabidopsis thaliana	AOX1a	TGAAACAATGATGATAACTCGCG	enrichment
AT3G22370	Arabidopsis thaliana	AOX1a	AGAAAGCCGAATCCAAGTATGG	enrichment
AT3G22370	Arabidopsis thaliana	AOX1a	GGGGACAAGTTTGTACAAAAAAGCAGGCTTCATGATGATAACTCGCGGTGGA	attB sites
AT3G22370	Arabidopsis thaliana	AOX1a	GGGGACCACTTTGTACAAGAAAGCTGGGTTATGATACCCAATTGGAGCTGGA	attB sites
AT3G54110	Arabidopsis thaliana	UCP1	CGTTTTCTGGATCGAAGATGGT	enrichment
AT3G54110	Arabidopsis thaliana	UCP1	CTCTGCTTAAAACTATGTGTCTC	enrichment
AT3G54110	Arabidopsis thaliana	UCP1	GGGGACAAGTTTGTACAAAAAAGCAGGCTTCATGGTGGCGGCTGGTAAATC	attB sites
AT3G54110	Arabidopsis thaliana	UCP1	GGGGACCACTTTGTACAAGAAAGCTGGGTTGTTTCTTTTGGACGCATCGAGT	attB sites
AT5G58970	Arabidopsis thaliana	UCP2.1	GTTCCTATAGCATAACAATGGCG	enrichment
AT5G58970	Arabidopsis thaliana	UCP2.1	CGACTAGGGATCTGAGAATCAA	enrichment
AT5G58970	Arabidopsis thaliana	UCP2.2	GTTCCTATAGCATAACAATGGCG	enrichment
AT5G58970	Arabidopsis thaliana	UCP2.2	TCGTTTTCAGATCTATCACTTCTCAC	enrichment
AT5G58970	Arabidopsis thaliana	UCP2.1	GGGGACAAGTTTGTACAAAAAAGCAGGCTTCATGGCGGATTTCAAACCAAGGA	attB sites
AT5G58970	Arabidopsis thaliana	UCP2.1	GGGGACCACTTTGTACAAGAAAGCTGGGTTATCGTACAAGACTTCTCTTAGAAAC	attB sites
Solyc08g075540.2.1	Solanum lycopersicum	AOX1a	GGGGACAAGTTTGTACAAAAAAGCAGGCTGGATGATGACCCGTGGAGCAACAAG	enrichment + attB sites
Solyc08g075540.2.1	Solanum lycopersicum	AOX1a	GGGGACCACTTTGTACAAGAAAGCTGGGTGGTGATACCCAAGTGGTGCTGG	enrichment + attB sites
Solyc09g011920.2.1	Solanum lycopersicum	UCP1	GGGGACAAGTTTGTACAAAAAAGCAGGCTGGATGGGAGGAGGAGATCACGG	enrichment + attB sites
Solyc09g011920.2.1	Solanum lycopersicum	UCP1	GGGGACCACTTTGTACAAGAAAGCTGGGTGAGGTGATTCTAAATTTTTAACGAAC	enrichment + attB sites
Solyc09g031680.1.1	Solanum lycopersicum	UCP2	GGGGACAAGTTTGTACAAAAAAGCAGGCTGGATGGCAATGACATCTGAGATCTC	enrichment + attB sites
Solyc09g031680.1.1	Solanum lycopersicum	UCP2	GGGGACCACTTTGTACAAGAAAGCTGGGTGTCCCAACCATCTCTTGACTTGC	enrichment + attB sites
Supplementary Table S2B. List of oligonucleotides used for sequencing or vector backbone modification
Vector	Sequence		Purpose
pSS01	TTGCCTAGGATGGTGAGCAAGGGCGA		Inclusion of AvrII restriction sites
pSS01	TCTTAATTAATTACTTGTACAGCTCGTCCATGC		Inclusion of Pac1 restriction sites
pSS01	CGCACAATCCCACTATCCTT		Sequencing
pSS01	GCTGAACTTGTGGCCGTTTA		Sequencing
pDONR207	TCGCGTTAACGCTAGCATGGATCTC		Sequencing
pDONR207	GTAACATCAGAGATTTTGAGACAC		Sequencing
