## Supplementary material for "PLANT UNCOUPLING MITOCHONDRIAL PROTEIN 2 localizes to the Golgi": Table S3

### Sheet: Table S3
Database	Organism	Sequence identifier	Identifier	E-value	Sequence
UniProt	Arabidopsis thaliana	At UCP1	O81845	< -50	MVAAGKSDLSLPKTFACSAFAACVGEVCTIPLDTAKVRLQLQKSALAGDVTLPKYRGLLGTVGTIAREEGLRSLWKGVVPGLHRQCLFGGLRIGMYEPVKNLYVGKDFVGDVPLSKKILAGLTTGALGIMVANPTDLVKVRLQAEGKLAAGAPRRYSGALNAYSTIVRQEGVRALWTGLGPNVARNAIINAAELASYDQVKETILKIPGFTDNVVTHILSGLGAGFFAVCIGSPVDVVKSRMMGDSGAYKGTIDCFVKTLKSDGPMAFYKGFIPNFGRLGSWNVIMFLTLEQAKKYVRELDASKRN
UniProt	Arabidopsis thaliana	At UCP2	Q9ZWG1	< -50	MADFKPRIEISFLETFICSAFAACFAELCTIPLDTAKVRLQLQRKIPTGDGENLPKYRGSIGTLATIAREEGISGLWKGVIAGLHRQCIYGGLRIGLYEPVKTLLVGSDFIGDIPLYQKILAALLTGAIAIIVANPTDLVKVRLQSEGKLPAGVPRRYAGAVDAYFTIVKLEGVSALWTGLGPNIARNAIVNAAELASYDQIKETIMKIPFFRDSVLTHLLAGLAAGFFAVCIGSPIDVVKSRMMGDSTYRNTVDCFIKTMKTEGIMAFYKGFLPNFTRLGTWNAIMFLTLEQVKKVFLREVLYD
UniProt	Arabidopsis thaliana	At UCP3	Q9XI74	< -50	MERSRVTREAPTGTRILLASLSAMVAESVTFPIDLTKTRMQLHGSGSASGAHRIGAFGVVSEIARKEGVIGLYKGLSPAIIRHLFYTPIRIIGYENLKGLIVRSETNNSESLPLATKALVGGFSGVIAQVVASPADLVKVRMQADGRLVSQGLKPRYSGPIEAFTKILQSEGVKGLWKGVLPNIQRAFLVNMGELACYDHAKHFVIDKKIAEDNIFAHTLASIMSGLASTSLSCPADVVKTRMMNQGENAVYRNSYDCLVKTVKFEGIRALWKGFFPTWARLGPWQFVFWVSYEKFRLLAGISSF
UniProt	Capsella rubella	Cru A	R0HKR3	< -50	MVAASKSDLSLPKTFACSAFAACVGEICTIPLDTAKVRLQLQKSALAGDVTLPKYRGLLGTVGTIAREEGLRSLWKGVVPGLHRQCLFGGLRIGMYEPVKNLYVGKDFVGDVPLSKKILAGLTTGALGIMVANPTDLVKVRLQAEGKLAAGAPRRYSGAMNAYSTIVRQEGVRALWTGLGPNVARNAIINAAELASYDQVKETILKIPGFTDNVVTHILSGLGAGFFAVCIGSPVDVVKSRMMGDSGAYKGTIDCFIKTLKTDGPMAFYKGFIPNFGRLGSWNVIMFLTLEQAKKYVRELDSSKRN
UniProt	Capsella rubella	Cru B	R0G7T8	< -50	MADVKPRIEISFLETFICSAFAACFAELCTVPLDTAKVRLQLQRKIPSGDGDNLPKYRGSIGTLTTIAREEGISGLWKGVIAGLHRQCIYGGLRIGLYEPVKTFLVGSDFIGDIPLYQKILAALLTGAIAIIVANPTDLVKVRLQSEGKLPAGVPRRYAGAVDAYFTIVKLEGFSALWTGLGPNIARNAIVNAAELASYDQIKETIMKIPFFRDSVLTHLLAGLAAGFFAVCIGSPIDVVKSRMMGDSTYRNTIDCFIKTMKTEGIMAFYKGFLPNFTRLGTWNVVMFLTLEQVKKVFLREVLYD
UniProt	Capsella rubella	Cru C	R0IMP6	< -50	MERSRVTRESPTGTRILLASLSAMVAESVTFPIDLTKTRMQLHGAQRIGAIGVVSEIARKEGVIGLYKGLSPAIMRHLFYTPIRIIGYENLKGFVVRSEANSGESLPLATKALVGGFSGVIAQVVASPADLVKVRMQADGRLVSQGLKPRYSGPIEAFTKILQSEGVIGLWKGVLPNIQRAFLVNMGELACYDHAKHFVIDKKISEDNIYAHTLASIMSGLASTTLSCPADVVKTRMMNQGEKAVYRNSYECLAKTVKFEGIRALWKGFFPTWARLGPWQFVFWVSYEKFRQLAGMSSF
UniProt	Chlamydomonas reinhardtii	Cre A	A8J1X0	< -50	MVASSSSSQPLSFPRTFLASAIAACTAEALTLPLDTAKVRLQLQAGGNKYKGMLGTVATIAREEGPASLWKGIEPGLHRQCLFGGLRIGLYEPVRNLYVGKDFKGDPPLHLKIAAGLTTGALGISVASPTDLVKVRMQSEGKLAPGVAKKYPSAIAAYGIIAREEGILGLWKGLGPNIARNAIINAAELASYDQIKQSLLGIGMKDNVGTHLAAGLGAGFVAVCIGSPVDVVKSRVMGDREGKFKGVLDCFVKTARNEGPLAFYKGFIPNFGRLGSWNVAMFLTLEQVKKLLTPAPSH
UniProt	Chlamydomonas reinhardtii	Cre B	A0A2K3DU21	< -50	MVAEGVTYPIDLLKTRLQLQGELAAASSSPKSSGPKPKGAVRLAAELIRREGMRGLYAGLAPALVRHIFYTGTRITVYEQLRRSYVGGLSSGTSGSGAGSSSSGSGSGNTSSTSTSTSTSSGNSVGLGAKLLMGLTAGAVGQAVAVPADLVKVRLQAEGRLVASGKIPAPRYKGMGDCLRQIVAQEGGMAGLWRGGGPAVQRAALVNLGELATYDQAKQLVLASGLTGGRDNLGTHTAASMCSGLFASVVSVPADVVKTRMMSQDPAAPKYRSSLDCLVRSVRAEGLLALYKGFLPTWARLGPWQLVFWTSYEGTRAAFNLGGF
UniProt	Chlamydomonas reinhardtii	Cre C	A8JHJ5	< -50	MATKAIELPTAATSEKASGAGGAAAVFFIPKSVITELYTSGISVGTANTVTNPLDVIKVRLQLARNQLAAGVKPPGMIATGINVVRTEGVGALWSGLGPSLARGFFFGGARLGLYTPIKTVICGENSKPSLEMKVLSGSLSGGLAAAVTSPIELIKTRLQAAGRDPTVPKTSVGVIRAVVAADGVAGLWKGAMPGLIRSAILTAAQCATYDEVKRTVTATTGWTDGVELHLTSSMIAGLVTTTITNPIDVIKTRMFVGGKSYSGPMACAAHVLKSDGLIGFMKGWSASYARLGPHTVIMFLTAERLRKYAGLQSL
UniProt	Chlamydomonas reinhardtii	Cre D	A8HXY9	-46	MIVAPASGNARPRETINPGQSRATGAQKATVLQDLIISGISVGGATCATNPLDVIKTRLQLNDRKATPGAPRPGLIKTGVNIVRHEGAFALWNGLPPAVARGFLYGGMRLGLYEPCKGLLLAAGQLAAPTPSALPTTSSSPSSATSAPQSAAAAGVGLKVAAGLASGALAAGLTSPTELIKTRLQAKDNTSRGTLEVIRTVVKSDGVQGLWRGAVPSMVRAALLTASQVATYDSVKREIIRAGGGSDSVWTHVAASGVTGLVTTTVTNPVDVVKTHMFVSGAGARKGILQTTMAILYNDGILGFMKGWTASYARLGPQTVFIFLISEGLRKALGLEGL
UniProt	Erythranthe guttata	Eg A	A0A022QH98	< -50	MVGGGEAKSDISFAGTFASSAFAACFAEICTIPLDTAKVRLQLQKKAVAGDVTSLPKYKGLLGTVGTIAKEEGLASLWKGIVPGLHRQCLFGGLRIGLYEPVKTFYVGKDHVGDVPLSKKILAGLTTGALGIAIANPTDLVKVRLQAEGKLAPGVPRRYSGALNAYSTIVRQEGVTALWTGLGPNVARNAIINAAELASYDQVKQTILKIPGFTDNIVTHLLSGLGAGFVAVCIGSPVDVVKSRMMGDSTYKNTLDCFVKTLKNDGPLAFYKGFIPNFGRLGSWNVIMFLTLEQAKKFVRSVESS
UniProt	Erythranthe guttata	Eg B	A0A022RE54	< -50	MADPPEISFAAIFACSAFAACFAEFCTIPLDTAKVRLQLQKRVPLGDSESTPKYKGLLGTIATIAKEEGLFALWKGIVPGLHRQCLYGGLRIGLYGPVKAFLVGSSYTADVSLFTKILAALLTGAVAIAVANPTDLVKIRLQAEGKLAVGALSRYSGALDAYRAIVKQEGVAALWTGLGPNIARNAIINAAELASYDHIKETILAIPGFTDNIITHILAGLGAGFFAVCIGSPIDVVKSRMMGDSVYKSTIDCFFRTLKSEGIFAFYKGFFPNFGRLGSWNVIMFLILEQVKRLFS
UniProt	Erythranthe guttata	Eg C	A0A022QLF1	< -50	MAAGESDVRRIMVTSLSAMVAETTTFPIDLLKTRLQLHGESTQSVRPASAYRIAVQIARNDGVLGMYKGLSPAIFRHMFYTPIRIAGYEHLRNVFAQSSDRPLPFYSKAVIGGISGAIAQVIASPADLIKVRMQADGLMVSRGLQPRYSGLFDALNKIIRAEGYLGLWKGVSANVQRAFLVNMGELACYDHAKRFIIGNKISNDNIYAHTLSSVMSGLAATSLSCPADVIKTRMMNQSAGGVITNIKYRNSYDCLVKTVKVEGLRALWKGFLPTWARLGPWQFVFWVSYEKFRQISGLQSF
UniProt	Marchantia polymorpha	Mp B	A0A2R6XRP3	< -50	MAPSAAAMEQDFGLRLVLTSASAVAAESVTFPIDMTKTRLQLQGEMGRTQGAKKGAVGMALHIAKDEGIAGLYRGLSPALLRHVFYTSIRIVSYEQIRNHVHTGDDKHNVSVTKKAFIGGASGIIGQLIASPADLVKVRMQSDGRLIKMGQAPRYTGLVDAFAKIVKTEGVGGLWRGVGPNVQRAFLVNMGELACYDAAKQLVIEKGFFGDNIGAHTCASVMSGLSATILSCPADVVKTRMMNQARHDPASATAASSSVCYRNSVDCLVKTIKLEGVGALWKGFFPTWTRLGPWQFVFWVSYEQLRSLTGLSSF
UniProt	Marchantia polymorpha	Mp C	A0A2R6WNN0	< -50	MGEQAAALQASSHPTERPAAPSGLAVQLHQPGKKSEWQQSPGVLFVLAGVSNMCGAAATNPINVVKVRMQLDGALAKQGVAHERVYPGFFKGIMRIGKEEGVQGLWRGTGAALLREASYSSIRMGAYEPFKKAFGADNPAHTPLWIKVAAGASAGTIGSAIANPTDVIMIRMQAPALSTSIAGVSGSWQYRGPFHAFGSIARTEGLRGLFRGVGPTMQRAALLNAAQVPTYDHTKHYLLNSGLMKEGTGSHLAASMAAGLATALAIAPVDLMRTRIMQQAVHPHGDGVLYSSTLDCFWKTLRAEGPQGLYKGFVPVWLRIGPHTIITLFCFEEFRSMLGIRPI
UniProt	Oryza sativa	Os A	Q2QZ12	< -50	MPEHGSKPDISFAGRFTASAIAACFAEVCTIPLDTAKVRLQLQKNVAADAAPKYRGLLGTAATIAREEGAAALWKGIVPGLHRQCIYGGLRIGLYEPVKSFYVGKDHVGDVPLTKKIAAGFTTGAIAISIANPTDLVKVRLQAEGKLAPGAPRRYAGAMDAYAKIVRQEGFAALWTGIGPNVARNAIINAAELASYDQVKQTILKLPGFKDDVVTHLLSGLGAGFFAVCVGSPVDVVKSRMMGDSAYTSTIDCFVKTLKNDGPLAFYKGFLPNFARLGSWNVIMFLTLEQVQKLFVRKPGS
UniProt	Oryza sativa	Os B	A2WZQ1	< -50	MASSFAAVFFSSAFAACFAEVCTIPLDTAKVRLQLQKKAALATGGGGGTTGGMLGTIMCIAREEGVAALWNGIIPGLHRQCVYGGLRIALYEPVKAFFIRDGDTVAGGVSLFAKILAALMTGVIAIVVANPTDLVKVRLQADGKATTVKRHYSGALNAYATIIRQEGIGALWTGLGPNIARNAIINATELASYDQLKQMFLKLPGFTDNVFTHLLAGLGAGFFAVCIGSPVDVVKSRMMGDATYKSTLDCFAKTLKNDGLPAFYKGFIANFCRIGSWNVIMFLTLEQGKNGKKKEVLVSSL
UniProt	Oryza sativa	Os C	Q7XTC8	< -50	MSARAAAGGGDGDGGGRRKTLAKVSLSSLSAAAAEAATFPIDAVKTRLELHRGTGGSGGGGGGVMRVAGELVRDGGIYRGLSPAVLRHLFYTPLRIVGYEHLRSTFASGGRDAGLLEKALAGGVSGVVAQVVASPADLIKVRMQADSRLLSQGIQPRYTGIFDAFTKIVRAEGFRGLWKGVVPNAQRAFLVNMGELTCYDQAKHFIIRKQICGDNLYAHTLASVASGLSATTLSCPADVIKTRMMNQGKDAKVLYRNSYDCLVKTVKHEGLTALWKGFLPTWARLGPWQFVFWVSYEKLRQASGISSF
UniProt	Physcomitrium patens	Pp A	A9S7N9	< -50	MTGGDAKPGKAIPLYGTFAASAFSACWAETCTIPLDTAKVRLQLQGKALAGEVNVAPKYRGMFGTMATIAREEGAASLWKGIVPGLHRQCLFGGLRIGLYEPVKNLYLGKDHVGDAPLLKKIAAGLTTGALGICVASPTDLVKVRLQSEGKLPPGVPRRYSGAMNAYSTIVKQEGFTKLWTGLGPNVARNAIINAAELASYDQVKQTLLKLPGFTDNVVTHILSGLGAGFIAVCVGSPVDVVKSRMMGGGQGAYKGTIDCFVQTFKNDGAGAFYKGFLPNFGRLGSWNVIMFLTLEQTKKAFFPKDE
UniProt	Physcomitrium patens	Pp B	A9RLI6	< -50	MTGGDAKPAKAIPLYGTFAASAFSACWAETCTIPLDTAKVRLQLQGKALAGELNAAPKYRGMFGTMATIAREEGAASLWKGIVPGLHRQCLFGGLRIGLYEPVKNVYIGKDHVGDAPLIKKIAAGLTTGALAICVASPTDLVKVRLQSEGKLPPGVPRRYSGAMNAYSTIVKQEGFTKLWTGLGPNVARNAIINAAELASYDQVKQTLLKLPGFTDNVVTHILSGLGAGFIAVCVGSPVDVVKSRMMGGGQGAYKGTIDCFVQTFKNDGAGAFYKGFWPNFGRLGSWNVIMFLTLEQTKKAFFPKDE
UniProt	Physcomitrium patens	Pp C	A0A2K1K281	< -50	MGSSKAEENLALRLGLTAASAMASESVTFPIDITKTRLQLQGEMGATAGAPKRGAISMAISIGKEEGIAGLYRGLSPALLRHVFYTSIRIVAYENLRTALSHGEHPENLSVAKKAFIGGTSGIIGQVIASPADLVKVRMQADGRLVKLGQQPRYTGVADAFTKIARAEGVTGLWRGVGPNAQRAFLVNMGELACYDQSKQWIIGRGIAADNIGAHTLASVMSGLSATILSCPADVVKTRMMNQGAAGAVYRNSLDCLTKTVKAEGVMALWKGFFPTWTRLGPWQFVFWVSYEQLRRISGLSSF
UniProt	Physcomitrium patens	Pp D	A0A7I4C4L1	< -50	MLILILGQRSENKVKKVQGWQGHATLFGLAGSSNMCAAAITNPVNVVKVRMQLDGALSSTMERQYPGFFKSMIRIGREEGVKGLWRGTGAALLREASYSSIRMGLYEPLKHTIAGHDSAHSPLWIKVAAGSLAGTIGSAIANPTDVVMIRMQAPVAGTSVPGATTHWHYRGPFEAFGTIARTEGLRGLYRGVGPTMQRAAILNAAQIPSYDHIKYTLLKCNVMHEGIACHLVSSMTAGLVTAVVMSPIDLIKTRIMQQAIQVGGKAGVLYSSTLDCFWKTLRSEGPLGLYKGFIPVWMRIGPHTIITFFFYEQFRKALGIRPF
UniProt	Sorghum bicolor	Sb A	A0A1Z5RKE0	< -50	MISVRVCIRSPISPLLCLCFFFFSPAPPARRPACLVLLAAGCGSHSTPLHPPVRLFASPSSGSSRPHPAAAMPGDHGSKVDISFAGRFTASAIAACFAEICTIPLDTAKVRLQLQKNVVAAAAAGDAAPALPKYRGLLGTAATIAREEGAAALWKGIVPGLHRQCIYGGLRIGLYEPVKSFYVGKDHVGDVPLSKKVAAGFTTGAIAISIANPTDLVKVRLQAEGKLAPGVPRRYTGAMDAYSKIARQEGVAALWTGLGPNVARNAIINAAELASYDQVKQTILKLPGFKDDVVTHLFAGLGAGFFAVCVGSPVDVVKSRMMGDSAYKSTLDCFVKTLKNDGPLAFYKGFLPNFARLGSWNVIMFLTLEQVQKMFVRKPAS
UniProt	Sorghum bicolor	Sb B	A0A1B6PJA6	< -50	MATASSFTAIFFSSAFAACFAEVCTIPLDTAKVRLQLQRKTQLPAPPTAAAAAGGGMLATIMCIAREEGVAALWKGVVPGLHRQFLYGGLRIGLYEPVKAFFVGGAAVGDVSLLSKILAALTTGVIAIVVANPTDLVKVRLQADGKANTVKRSYSGALNAYATIIRQEGIGALWTGLGPNVARNAIINAAELASYDQFKQMFLKLPGFTDNVFTHLLAGLGAGFLAVCIGSPVDVVKSRMMGDSTYRSTLDCFAKTLKNDGPGAFYKGFIANFCRIGSWNVIMFLTLEQVRRFFL
UniProt	Sorghum bicolor	Sb C	A0A1B6PL62		MSAHADAGGGRGGTLAKVSLSSVSAAMAEASTYPLDAVKTRLQLHRSPGGAGGRSAVRVAAELVRDGGVYRGFSPAVLRHLMYTPLRIVGYEHLRSTLASEGREVGLFEKALAGGLSGVAAQVVASPADLMKVRMQADSRMLSQGIQPRYTGIPDAFTKIVRAEGFRGLWKGVVPNAQRAFLVNMGELTCYDQAKRLIIGKQICDDNLYAHTLASVASGLSATTLSCPADVIKTRMMNQGKEGKAIYRSSYDCLVKTVRHEGAMALWKGFLPTWARLGPWQFVFWVSYEKLRQASGISSF
UniProt	Vitis vinifera	Vv A	D7THC4		MADHGPKTNISLAGTFASSAFAACFAEICTIPLDTAKVRLQLQKKAVAGDGVALPKYRGLLGTVGTIAREEGMSALWKGIVPGLHRQCLFGGLRIGMYEPVKAFYVGKDHVGDVPLSKKILAALTTGGLAITIANPTDLVKVRLQSEGKLPPGVPRRYSGSLNAYSTIVRQEGVGALWTGLGPNVARNAIINAAELASYDQVKQTILKIPGFKDNVLTHLLAGLGAGFFAVCIGSPVDVVKSRMMGDSTYKNTLDCFVKTLKNDGPLAFYKGFIPNFGRLGSWNVIMFLTLEQAKKFVQRIESS
UniProt	Vitis vinifera	Vv B	D7SK40	< -50	MSDLKHATEISFAGTFACSAFSACFAELCTIPLDTAKVRLQLQKKGSTNEAGLPKYRGMLGTVVTIALEEGLVALWKGIVPGLHRQCLYGGLRIGLYDPVKIFFVGNDFVGDVPLFKKVLAALITGAIAIAVANPTDLVKVRLQAEGKLPPGVPRRYTGALDAYYTIVRQEGLAALWTGLGPNIARNAIINAAELASYDQIKQTILKISGFTDNLLTHLLAGLGAGFFAVCIGSPVDVVKSRMMGDSTYKSTFDCFFKTLKNEGPFAFYKGFFPNFGRLGSWNAIMFLTLEQAKIFFRRGVA
UniProt	Vitis vinifera	Vv C	D7TN58		MVAETSTFPIDLTKTRLQLHGESLSSARSTTAFRVAAEIVRRDGPLGLYKGLSPAILRHLFYTPIRIVGYEHLRNAVDGHDSVSLSGKALVGGISGVIAQVVASPADLVKVRMQADGRMVSQGLQSRYSGTFDALNKIIRTEGFRGLWKGVFPNVQRAFLVNMGELACYDHAKHFVIQNQICGDNIYSHTLASIMSGLSATALSCPADVVKTRMMNQAVSQEGKSMYNNSYDCLVKTVRVEGLRALWKGFFPTWARLGPWQFVFWVSYEKFRELAGLSSF
UniProt	Vitis vinifera	Vv D	D7TP52		MESGSEKSSLSGSMKENKSRNWALSPSNAVYHFGASGISVATATAITHPLDVLKVRLQMQLVGGRGPLNGMGRIFVEVVKKEGPKSLYLGLMPALTRSVLYGGLRLGLYEPSKYVCKWAFGSTNLLLKIASGVFSGALATALTNPMEVLKVRLQMKSNLRRGAIGEMCKIISEEGIKALWKGVGPAMVRAGALTASQLATYDETKQILMRWTPLEEGFHLHLISSTVAGGLSTLITAPMDMIKTRLMLQRESKVAGNYKNGFHCAYQVILTEGPRALYKGGFATFARLGPQTTITFILLEKLREFAGLNAI
UniProt	Volvox carteri	Vc A	D8TGV2	< -50	MVASSGKSLPFPQMFASSAIAACTAEALTLPLDTAKVRLQLQSGSNKYKGMLGTVLTIAREEGPASLWKGLEPGLHRQCLFGGLRIGLYEPVRNLYVGKDFKGDPPLHLKIAAGLTTGALGISVASPTDLVKVRMQAEGKLAAGTPKKYPSAFAAYGIIAREEGVLGLWKGLGPNIARNAIINAAELASYDQIKQTLLGAGLKDNVGTHLLAGLGAGFFAVCIGSPVDVVKSRIMGDSAGRFSGVLDCFVKTARNEGLLAFYKGFVPNFGRLGSWNVAMFLTLEQVKKLFTPKDN
UniProt	Volvox carteri	Vc B	D8UFV4	< -50	MSKEGSSATKAALKLGLTCSAAMVAEAVTYPIDVVKTRLQLQPYGAVRIAMELVRREGLRGLYAGLSPALIRHVFYTGTRITVYEWLRSAGTSSSCLASKLFMGLTAGAVGQAVAVPADLVKVRLQAEGRLVTAGKLAAPRYKGLTDCFRQIVATDGLAGLWRGGGPAVQRAALVNLGELATYDQAKQAILATNLTGGDNLAAHTASSVCSGFFASVVSVPADVVKTRMMTQDSAAPRYRSSLDCLVKSVRAEGLMALYKGFLPTWARLGPWQLVFWTSYEQMRRTCNLGGF
UniProt	Volvox carteri	Vc C	D8UA51		MAQKVIELPAAAAATTEKSSGSNAAILFIPKSVITELYTSGISVGTANTATNPLDVIKVRLQLARNQVAAGVKPPGMVATGISVVRNEGIPALWSGLGPSLARGFFFGGARLGLYTPIKTVICGEAAKPTLEMKVLSGSISGGLAAAVTSPIELIKTRLQAAGRDPTAAKTSMGVIRAVVAQDGISGLWKGAMPGLIRSAILTAAQCATYDEVKRGVVATTGWNDGVALHLTSSMIAGLVTTTITNPIDVIKTRMFVGGKTFSGPIECAKHVLRADGLAGFMKGWSASYARLGPHTVIMFLTAERLRKYAGLQSL
UniProt	Solanum lycopersicum	Sl A	Q8SA58		MGGGDHGGKSDISFAGIFASSAFAACFAEACTLPLDTAKVRLQLQKKAVEGDGLGLPKYRGLLGTVGTIAKEEGVASLWKGIVPGLHRQCIYGGLRIGMYEPVKNLYVGKDHVGDVPLSKKILAALTTGALGITVANPTDLVKVRLQAEGKLPAGVPRRYSGALNAYSTIVKQEGVRALWTGLGPNIGRNAIINAAELASYDQVKEAVLRIPGFTDNVVTHLIAGLGAGFFAVCIGSPVDVVKSRMMGDSAYKNTLDCFVKTLKNDGPLAFYKGFIPNFGRLGSWNVIMFLTLEQAKKFVKNLESP
NCBI	Solanum lycopersicum	Sl B	UCP2		MAMTSEISIAGILASSAISACFAELCTLPLDTAKVRLQLQKRAAEGSGKYKGLLGTVATIAREEGLLALWKGIIPGLHRQCIYGGLRIGLYEPVKAFLARSYYVEDGSLFTKVFAALVTGAIAIALANPTDLVKVRLQAEGKAGTLRRYDGAFNAYYTIVKQEGLAALWTGIVPNIARNAIINAAELASYDHLKEIILKLPGFTDTVLTHLIAGLGAGFFAVSIGSPVDVVKSRMMGDSVYRNTFDCFFRTLKYEGPLAFYKGFLPNFFRLGSWNVIMFLTLEQVKRWLG
UniProt	Solanum lycopersicum	Sl C	A0A3Q7GEG9		MVYNTDASEAWTTSSMKAQEFNDGRRAHTTKLAVTAMSATAAETATFPVDLIKTRLQLHGESLVSSRRTSAVRVVAEILRNDGVLGLYKGLSPAIIRHMFYTPIRIVNYEFLRNFLVPADHTLSLSSKAIIGGISGVIAQVVASPADLVKVRMQADSRIASQGLQPRYCGPFDAFNKIIQTEGVRGLWKGVLPNVQRAFLVNMGELACYDHAKRFVINNNIANDNIYAHTLSSIMSGLSATTLSCPADVIKTRMMNQAADKQGNCKYRNSYDCLVKTVRVEGLKALWKGFFPTWARLGPWQFVFWVSYEKFRQIAGLSSF
UniProt	Solanum lycopersicum	Sl D	A0A3Q7IQZ1		MGVKGFVEGGIASIIAGCSTHPLDLIKVRMQLQGETPISAPATVHNLRPALAFHTANHTIHIPAPSVVAHAPPRVGPVAVGVKIIQQEGVAALFSGVSATVLRQTLYSTTRMGLYDMLKQKWTDPDTNIMPLSKKIVAGLIAGGIGAAVGNPADVAMVRMQADGRLPISQRRNYKSVIDAITQMSKSEGVTSLWRGSSLTVNRAMLVTASQLASYDQFKETILEKGLMKDGLGTHVVSSFAAGFVAAIASNPVDVIKTRVMNMKVEPGMAPPYSGAIDCAMKTIKAEGPMALYKGFIPTISRQGPFTVVLFVTLEQVRKMLKDF
UniProt	Bos taurus	UCP2	Q3SZI5		MVGFKATDVPPTATVKFLGAGTAACIADLITFPLDTAKVRLQIQGERQGPMQAAASAQYRGVLGTILTMVRTEGPRSLYSGLVAGLQRQMSFASVRIGLYDSVKQFYTKGSEHAGIGSRLLAGSTTGALAVAVAQPTDVVKVRFQAQARAGAGRRYQSTVEAYKTIAREEGFRGLWKGTSPNVARNAIVNCAELVTYDLIKDTLLKAHLMTDDLPCHFTSAFGAGFCTTVIASPVDVVKTRYMNSALGQYSSAGHCALTMLQKEGPQAFYKGFMPSFLRLGSWNVVMFVTYEQLKRALMAARASREAPF
UniProt	Bos taurus	UCP3	O77792		MVGLQPSERPPTTSVKFLAAGTAACFADLLTFPLDTAKVRLQIQGENQAALAARSAQYRGVLGTILTMVRTEGPRSLYSGLVAGLQRQMSFASIRIGLYDSVKQFYTPKGSDHSSIITRILAGCTTGAMAVTCAQPTDVVKIRFQASMHTGLGGNRKYSGTMDAYRTIAREEGVRGLWKGILPNITRNAIVNCGEMVTYDIIKEKLLDYHLLTDNFPCHFVSAFGAGFCATLVASPVDVVKTRYMNSPPGQYHSPFDCMLKMVTQEGPTAFYKGFTPSFLRLGSWNVVMFVTYEQMKRALMKVQMLRDSPF
UniProt	Bos taurus	UCP1	P10861		MVGHTESDVPPTMAVKIFSAGVAACVADIITFPLDTAKVRLQVGSAIQGECLISSAIRYKGVLGTIITLAKTEGPVKLYSGLPAGLQRQISFASLRIGLYDTVQEFFTTGKEASLGSKISAGLMTGGVAVFIGQPTEVVKVRLQAQSHLHGPKPRYTGTYNAYRIIATTEGLTGLWKGTTPNLTRNVIINCTELVTYDLMKEALVKNKLLADDVPCHFVSAVVAGFCTTVLSSPVDVVKTRFVNSSPGQYTSVPNCAMMMLTREGPSAFFKGFVPSFLRLGSWNIIMFVCFEQLKQELMKSRHTMDCAT
UniProt	Danio rerio	UCP2	Q6P0I3		MVGFRAGDVPPTATVKFIGAGTAACIADLFTFPLDTAKVRLQIQGENKASTNMGRGPVKYRGVFGTISTMVRVEGPRSLYSGLVAGLQRQMSFASVRIGLYDSVKQFYTKGSDHAGIGSRLMAGCTTGAMAVAVAQPTDVVKVRFQAQVSAGSSKRYHSTMDAYRTIAKEEGFRGLWKGTGPNITRNAIVNCTELVTYDLIKDALLKSSLMTDDLPCHFTSAFGAGFCTTIIASPVDVVKTRYMNSAQGQYSSALNCAVAMLTKEGPKAFYKGFMPSFLRLGSWNVVMFVTYEQLKRAMMAARQNWHTPL
UniProt	Danio rerio	UCP2l	A8KC25		MVGIKPTDLPPTAAVKFFGAGTAACFADLVTFPLDTAKVRLQIQGESGTAPGSAVLKYRGVFGTITTMVRTEGARSLYNGLVAGLQRQMSFASVRIGLYDSMKQFYTRGSENASIVTRLLAGCTTGAMAVAFAQPTDVVKVRFQAQVRHTDGGKRYNGTMDAYRTIARDEGVRGLWKGCMPNITRNAIVNCAELVTYDIIKDLILKYDLMTDNLPCHFTAAFGAGFCTTIVASPVDVVKTRFMNSSAGQYGSALNCALMMLTKEGPAAFYKGFMPSFLRLGSWNIVMFVSYEQIKRCMTRMQHSWESPF
UniProt	Danio rerio	UCP4	Q7ZVP4		MVGLKPSDVPPPLTVKVLSAGTAACIADLVTFPLDTAKVRLQIQGEKAVTGAAKGIRYKGVFGTISTMMRTEGPRSLYNGLVAGLQRQMAFASIRIGLYDNVKSFYTRGKDNPNVAVRILAGCTTGAMAVSMAQPTDVVKVRFQAQMNLQGVGRRYNGTMQAYRQIFQLEGLRGLWKGTLPNITRNALVNCTELVSYDLIKEAILKHRLLSDNLPCHFVSAFGAGFITTVIASPVDVVKTRYMNSPPGQYSSSTNCAWTMLTKEGPTAFYKGFVPSFLRLGSWNVVMFVSFEQLKRAMMVSRNRIEAAA
UniProt	Homo sapiens	UCP1	P25874		MGGLTASDVHPTLGVQLFSAGIAACLADVITFPLDTAKVRLQVQGECPTSSVIRYKGVLGTITAVVKTEGRMKLYSGLPAGLQRQISSASLRIGLYDTVQEFLTAGKETAPSLGSKILAGLTTGGVAVFIGQPTEVVKVRLQAQSHLHGIKPRYTGTYNAYRIIATTEGLTGLWKGTTPNLMRSVIINCTELVTYDLMKEAFVKNNILADDVPCHLVSALIAGFCATAMSSPVDVVKTRFINSPPGQYKSVPNCAMKVFTNEGPTAFFKGLVPSFLRLGSWNVIMFVCFEQLKRELSKSRQTMDCAT
UniProt	Homo sapiens	UCP2	P55851		MVGFKATDVPPTATVKFLGAGTAACIADLITFPLDTAKVRLQIQGESQGPVRATASAQYRGVMGTILTMVRTEGPRSLYNGLVAGLQRQMSFASVRIGLYDSVKQFYTKGSEHASIGSRLLAGSTTGALAVAVAQPTDVVKVRFQAQARAGGGRRYQSTVNAYKTIAREEGFRGLWKGTSPNVARNAIVNCAELVTYDLIKDALLKANLMTDDLPCHFTSAFGAGFCTTVIASPVDVVKTRYMNSALGQYSSAGHCALTMLQKEGPRAFYKGFMPSFLRLGSWNVVMFVTYEQLKRALMAACTSREAPF
UniProt	Homo sapiens	UCP3	P55916		MVGLKPSDVPPTMAVKFLGAGTAACFADLVTFPLDTAKVRLQIQGENQAVQTARLVQYRGVLGTILTMVRTEGPCSPYNGLVAGLQRQMSFASIRIGLYDSVKQVYTPKGADNSSLTTRILAGCTTGAMAVTCAQPTDVVKVRFQASIHLGPSRSDRKYSGTMDAYRTIAREEGVRGLWKGTLPNIMRNAIVNCAEVVTYDILKEKLLDYHLLTDNFPCHFVSAFGAGFCATVVASPVDVVKTRYMNSPPGQYFSPLDCMIKMVAQEGPTAFYKGFTPSFLRLGSWNVVMFVTYEQLKRALMKVQMLRESPF
UniProt	Mus musculus	UCP2	P70406		MVGFKATDVPPTATVKFLGAGTAACIADLITFPLDTAKVRLQIQGESQGLVRTAASAQYRGVLGTILTMVRTEGPRSLYNGLVAGLQRQMSFASVRIGLYDSVKQFYTKGSEHAGIGSRLLAGSTTGALAVAVAQPTDVVKVRFQAQARAGGGRRYQSTVEAYKTIAREEGIRGLWKGTSPNVARNAIVNCAELVTYDLIKDTLLKANLMTDDLPCHFTSAFGAGFCTTVIASPVDVVKTRYMNSALGQYHSAGHCALTMLRKEGPRAFYKGFMPSFLRLGSWNVVMFVTYEQLKRALMAAYQSREAPF
UniProt	Mus musculus	UCP3	P56501		MVGLQPSEVPPTTVVKFLGAGTAACFADLLTFPLDTAKVRLQIQGENPGAQSVQYRGVLGTILTMVRTEGPRSPYSGLVAGLHRQMSFASIRIGLYDSVKQFYTPKGADHSSVAIRILAGCTTGAMAVTCAQPTDVVKVRFQAMIRLGTGGERKYRGTMDAYRTIAREEGVRGLWKGTWPNITRNAIVNCAEMVTYDIIKEKLLESHLFTDNFPCHFVSAFGAGFCATVVASPVDVVKTRYMNAPLGRYRSPLHCMLKMVAQEGPTAFYKGFVPSFLRLGAWNVMMFVTYEQLKRALMKVQVLRESPF
UniProt	Mus musculus	UCP1	P12242		MVNPTTSEVQPTMGVKIFSAGVSACLADIITFPLDTAKVRLQIQGEGQASSTIRYKGVLGTITTLAKTEGLPKLYSGLPAGIQRQISFASLRIGLYDSVQEYFSSGRETPASLGNKISAGLMTGGVAVFIGQPTEVVKVRMQAQSHLHGIKPRYTGTYNAYRVIATTESLSTLWKGTTPNLMRNVIINCTELVTYDLMKGALVNNKILADDVPCHLLSALVAGFCTTLLASPVDVVKTRFINSLPGQYPSVPSCAMSMYTKEGPTAFFKGFVASFLRLGSWNVIMFVCFEQLKKELMKSRQTVDCTT
